# spatialGE: A user-friendly web application to democratize spatial transcriptomics analysis

**DOI:** 10.1101/2024.06.27.601050

**Authors:** Oscar E. Ospina, Roberto Manjarres-Betancur, Guillermo Gonzalez-Calderon, Alex C. Soupir, Inna Smalley, Kenneth Tsai, Joseph Markowitz, Ethan Vallebuona, Anders Berglund, Steven Eschrich, Xiaoqing Yu, Brooke L. Fridley

## Abstract

Spatial transcriptomics (ST) is a powerful tool for understanding tissue biology and disease mechanisms. However, its potential is often underutilized due to the advanced data analysis and programming skills required. To address this, we present spatialGE, a web application that simplifies the analysis of ST data. The application spatialGE provides a user-friendly interface that guides users without programming expertise through various analysis pipelines, including quality control, normalization, domain detection, phenotyping, and multiple spatial analyses. It also enables comparative analysis among samples and supports various ST technologies. We demonstrate the utility of spatialGE through its application in studying the tumor microenvironment of melanoma brain metastasis and Merkel cell carcinoma. Our results highlight the ability of spatialGE to identify spatial gene expression patterns and enrichments, providing valuable insights into the tumor microenvironment and its utility in democratizing ST data analysis for the wider scientific community.
