## Additional_File_1 for "spatialGE: A user-friendly web application to democratize spatial transcriptomics analysis": Mouse_Bone_Nov162023.csv

Neutrophil	Osteoclast	Hematopoietic stem cell-derived macrophage	Red pulp macrophage	Endothelial cell	Macrophage	Pan-macrophage	Red blood cell (erythrocyte)	Kupffer cell	Hematopoietic stem cell-derived monocyte	Fibroblast	Monocyte	Osteocyte	Epithelial cell	Vascular smooth muscle cell(VSMC)	T cell	Schwann cell	Stromal cell	Bone cell	Early mesenchymal cell	Embryonic stem cell	Cartilage cell	Mesenchymal stromal cell	Chondrocyte	Late Digit Condensations	Distal Proliferative Progenitor cell	Proximal limb bone cell	Early digit Condensations	Antigen-presenting cell
Ngp	Acp5	Ifitm3	Id3	Cdh5	Adgre1	Aif1	Alas2	Spic	Ifitm3	Vim	Lyz2	Bglap	Krt42	Myh11	Cd3g	Mbp	Prrx1	Col2a1	Ly6a	Lhx3	Col2a1	Cdh2	Scrg1	Irx1	H1f3	Sox9	Sox9	Cd83
Ly6g	Atp6v0d2	Ccr2		Pecam1	Top2a	Adgre1			Ccr2	Prrx1	Csf1r	Spp1	Krt14	Notch3	Trdc	Scn7a	Cspg4	Col10a1	Cd34	Isl1		Pdgfrb	Acan	Col2a1	Jag1	Col2a1	Hoxd13	Ccr7
Csf3r	Dcstamp			Egfl7	C1qa					Msx1		Cd86	Perp	Rgs5	Icos	Plp1	Col1a1	Col1a1		Isl2		Thy1	Sox6	Col9a3	Hoxd13	Tbx15
	Mmp9			Cd93	Lyz2							Cd14		Pecam1			Pdgfra			Alcam		Eng	Sox5		Msx1	Col9a3
	Atp6v1b1			Eng	Csf1r							Ibsp		Pdgfrb			Fap			Mnx1		Itgav	Sox9		Tbx3	Acan
	Ctsk			Emcn										Acta2						Foxp1		Nes	Col2a1		Tbx2
	Ocstamp																					Nt5e
	Spp1																					Spp1
																						Hey1
																						Itgb1
																						Ly6a
																						Vim
