## Additional_File_6 for "spatialGE: A user-friendly web application to democratize spatial transcriptomics analysis"

### Sheet: additional_file_DATASETS
Additional_File_XXDATASETS. The data sets used in this study with accession numbers. Each spreadsheet was exported to CSV and used as input for the spatialGE web app

### Sheet: melanoma_brain_metastasis
Sample_id	Patient	Sample_extraction	Tissue_type	Anatomical_site	Visium_slide	Data_set	Accession	Source
sample1_MB14_A	Patient_C	Surgical	Brain	Right_parietal	Slide_1	melanoma_brain_metastasis
sample4_LMM_A5	patient_A	Autopsy	Extra	Sternum	Slide_1	melanoma_brain_metastasis	GSM7983359	https://www.ncbi.nlm.nih.gov/geo/query/acc.cgi?acc=GSM7983359
sample9_LMM_F	patient_F	Surgical	Brain	Left_parietal	Slide_3	melanoma_brain_metastasis
sample10_MB17	Patient_E	Surgical	Brain	Left_occipital	Slide_3	melanoma_brain_metastasis
sample14_LMM_B5	patient_B	Autopsy	Extra	Cecal_nodule	Slide_4	melanoma_brain_metastasis	GSM7983364	https://www.ncbi.nlm.nih.gov/geo/query/acc.cgi?acc=GSM7983364
sample15_LMM_B6	patient_B	Autopsy	Extra	Right_upper_chest_wall	Slide_4	melanoma_brain_metastasis	GSM7983365	https://www.ncbi.nlm.nih.gov/geo/query/acc.cgi?acc=GSM7983365
sample16_LMM_A4	patient_A	Autopsy	Extra	4th_Hb_anterior_R1	Slide_4	melanoma_brain_metastasis	GSM7983366	https://www.ncbi.nlm.nih.gov/geo/query/acc.cgi?acc=GSM7983366

### Sheet: merkel_cell_carinoma
Sample_id	Patient	immunotherapy_response	Virus_positive	CosMx_slide	Data_set	Accession	Source
Slide1A	MO_03	CR	Yes	slide_1	Merkel_cell_carcinoma
Slide1B	MO_03	CR	Yes	slide_1	Merkel_cell_carcinoma
Slide2A	MO_81	PR	unknown	slide_2	Merkel_cell_carcinoma
Slide2B	MO_14	CR	Yes	slide_2	Merkel_cell_carcinoma
Slide2C	MO_09	PD	No	slide_2	Merkel_cell_carcinoma
Slide3A	MO_71	PR	Yes	slide_3	Merkel_cell_carcinoma
Slide3B	MO_48	PD	Yes	slide_3	Merkel_cell_carcinoma
Slide4	MO_51	PD	Yes	slide_4	Merkel_cell_carcinoma
Slide5	MO_56	CR	No	slide_5	Merkel_cell_carcinoma
Slide6A	MO_52	PD	Yes	slide_6	Merkel_cell_carcinoma
Slide6B	MO_85	PR	unknown	slide_6	Merkel_cell_carcinoma
