## Additional_File_7 for "spatialGE: A user-friendly web application to democratize spatial transcriptomics analysis": applyFilter.csv

Date	Parameter	Value	Description
2024-06-25 09:19:40	spot_minreads	10	Keep spots/cells with this minimum number of counts
2024-06-25 09:19:40	spot_maxreads	2047	Keep spots/cells with this maximum number of counts
2024-06-25 09:19:40	spot_mingenes	10	Keep spots/cells with this minimum number of expressed genes
2024-06-25 09:19:40	spot_maxgenes	979	Keep spots/cells with this maximum number of expressed genes
2024-06-25 09:19:40	gene_minreads	10	Keep genes with this minimum of counts
2024-06-25 09:19:40	gene_maxreads	201258	Keep genes with this maximum of counts
2024-06-25 09:19:40	gene_minspots	0	Keep genes expressed in minimum this number of spots
2024-06-25 09:19:40	gene_maxspots	9094	Keep genes expressed in maximum this number of spots
2024-06-25 09:19:40	spot_minpct	0	Keep spots/cells with this minimum percentage of counts
2024-06-25 09:19:40	spot_maxpct	100	Keep spots/cells with this maximum percentage of counts
2024-06-25 09:19:40	spot_pct_expr		Percentage of counts assigned to gene matching a token
2024-06-25 09:19:40	rm_genes		Remove all counts originating from these genes
2024-06-25 09:19:40	rm_genes_expr		Remove all counts originating from these genes (RegEx)
2024-06-25 09:19:40	samples	[Slide1A_fov_1; Slide1A_fov_2; Slide1A_fov_3; Slide1A_fov_4; Slide1A_fov_5; Slide1A_fov_6; Slide1A_fov_8; Slide1A_fov_9; Slide1A_fov_10; Slide1B_fov_13; Slide1B_fov_14; Slide1B_fov_16; Slide1B_fov_18; Slide1B_fov_19; Slide1B_fov_21; Slide2A_fov_14; Slide2A_fov_15; Slide2A_fov_16; Slide2A_fov_17; Slide2A_fov_18; Slide2A_fov_19; Slide2A_fov_20; Slide2A_fov_21; Slide2A_fov_22; Slide2B_fov_12; Slide2…	List of filtered samples
