## Additional_File_7 for "spatialGE: A user-friendly web application to democratize spatial transcriptomics analysis": pcaPlots.csv

Date	Parameter	Value	Description
2024-06-27 13:18:25	plot_meta	io_response	Name of a sample-level metadata variable
2024-06-27 13:18:25	color_pal	okabeito	Color palette
2024-06-27 13:18:25	n_genes	489.5	Number of most variable genes to calculate PCA
2024-06-27 13:18:25	hm_display_genes	30	Number of genes for heatmap
