## Additional_File_7 for "spatialGE: A user-friendly web application to democratize spatial transcriptomics analysis": STEnrich.csv

Date	Parameter	Value	Description
2024-06-25 10:11:15	gene_sets	hallmark	Gene set database
2024-06-25 10:11:15	average		Average gene set expression
2024-06-25 10:11:15	gsea		GSEA score
2024-06-25 10:11:15	permutations	1000	Permutations
2024-06-25 10:11:15	seed	12345	Seed number (permutation)
2024-06-25 10:11:15	min_spots	10	Minimum number of spots
2024-06-25 10:11:15	min_genes	5	Minimum number of genes
2024-06-25 10:11:15	num_sds	1.5	Standard deviations
