## Additional_File_7 for "spatialGE: A user-friendly web application to democratize spatial transcriptomics analysis": applyFilter.csv

Date	Parameter	Value	Description
2024-06-24 18:31:04	spot_minreads	200	Keep spots/cells with this minimum number of counts
2024-06-24 18:31:04	spot_maxreads	28976	Keep spots/cells with this maximum number of counts
2024-06-24 18:31:04	spot_mingenes	20	Keep spots/cells with this minimum number of expressed genes
2024-06-24 18:31:04	spot_maxgenes	24957	Keep spots/cells with this maximum number of expressed genes
2024-06-24 18:31:04	gene_minreads	50	Keep genes with this minimum of counts
2024-06-24 18:31:04	gene_maxreads	143529	Keep genes with this maximum of counts
2024-06-24 18:31:04	gene_minspots	0	Keep genes expressed in minimum this number of spots
2024-06-24 18:31:04	gene_maxspots	3263	Keep genes expressed in maximum this number of spots
2024-06-24 18:31:04	spot_minpct	0	Keep spots/cells with this minimum percentage of counts
2024-06-24 18:31:04	spot_maxpct	20	Keep spots/cells with this maximum percentage of counts
2024-06-24 18:31:04	spot_pct_expr	^MT-	Percentage of counts assigned to gene matching a token
2024-06-24 18:31:04	rm_genes		Remove all counts originating from these genes
2024-06-24 18:31:04	rm_genes_expr		Remove all counts originating from these genes (RegEx)
2024-06-24 18:31:04	samples	[sample1_MB14_A; sample4_LMM_A5; sample9_LMM_F; sample10_MB17; sample14_LMM_B5; sample15_LMM_B6; sample16_LMM_A4]	List of filtered samples
