## Additional_File_7 for "spatialGE: A user-friendly web application to democratize spatial transcriptomics analysis": STclust.csv

Date	Parameter	Value	Description
2024-06-24 18:37:25	ws_value	0.02	Spatial weight
2024-06-24 18:37:25	ks	'dtc'	Number of domains (K)/DynamicTreeCuts
2024-06-24 18:37:25	topgenes	5000	Number of most variable genes
2024-06-24 18:37:25	deepSplit	1	DeepSplit
2024-06-24 18:37:25	number_of_domains_min	2	Number of domains min
2024-06-24 18:37:25	number_of_domains_max	5	Number of domains max
