## Additional_File_7 for "spatialGE: A user-friendly web application to democratize spatial transcriptomics analysis": STdeconvolve2.csv

Date	Parameter	Value	Description
2024-06-27 10:54:24	selected_k	[sample1_MB14_A: 7;sample4_LMM_A5: 6;sample9_LMM_F: 5;sample10_MB17: 8;sample14_LMM_B5: 5;sample15_LMM_B6: 7;sample16_LMM_A4: 6]	K value per sample
2024-06-27 10:54:24	celltype_markers	CellMarker2.0_CancerHuman_Nov162023	Gene signatures
2024-06-27 10:54:24	q_val	0.05	GSEA q-value threshold
2024-06-27 10:54:24	user_radius	10	Scatterpie radius
2024-06-27 10:54:24	color_pal	discreterainbow	Color palette
