## Additional_File_7 for "spatialGE: A user-friendly web application to democratize spatial transcriptomics analysis": STdeconvolve.csv

Date	Parameter	Value	Description
2024-06-24 19:04:33	min_k	5	Number of topics min
2024-06-24 19:04:33	max_k	10	Number of topics max
2024-06-24 19:04:33	rm_mt	1	Remove mitochondrial genes
2024-06-24 19:04:33	rm_rp	1	Remove ribosomal genes
2024-06-24 19:04:33	use_var_genes	1	Use variable genes
2024-06-24 19:04:33	use_var_genes_n	5000	Number of variable genes
2024-06-24 19:04:33	col_pal	smoothrainbow	Color palette
