## Additional_File_7 for "spatialGE: A user-friendly web application to democratize spatial transcriptomics analysis": STGradients.csv

Date	Parameter	Value	Description
2024-06-25 07:38:37	samples_array	[sample1_MB14_A]	List of samples
2024-06-25 07:38:37	topgenes	5000	Number of most variable genes to use
2024-06-25 07:38:37	annot	new_annot	Annotation to test
2024-06-25 07:38:37	ref	astrocytes	Reference cluster
2024-06-25 07:38:37	exclude	[]	Cluster(s) to exclude (optional)
2024-06-25 07:38:37	out_rm		Ignore outliers
2024-06-25 07:38:37	limit		Restrict correlation limit
2024-06-25 07:38:37	distsumm	min	Distance summary metric
2024-06-25 07:38:37	min_nb	3	Minimum number of neighbors
2024-06-25 07:38:37	robust	1	Robust regression
